# Can blood at adult age predict epigenetic changes of the brain during fetal stages?

**DOI:** 10.1101/2022.11.28.518197

**Authors:** Monica Strawn, Timothy J. Safranski, Susanta K Behura

**Affiliations:** Division of Animal Sciences, University of Missouri, Columbia Missouri 65211; MU Institute for Data Science and Informatics, University of Missouri, Columbia Missouri 65211; Interdisciplinary Neuroscience Program, University of Missouri, Columbia Missouri 65211

**Keywords:** fetal brain, sex, pig, methylation, blood, adult

## Abstract

Correspondence in DNA methylation between blood and brain is known in humans. If this pattern is present in pig has not been examined. In this study, we profiled DNA methylation of blood from pigs at adult ages, and compared those with the methylation profiles of fetal brain. Neural network regression modeling showed specific methylations in the adult blood that can reliably predict methylation of the fetal brain. Genes associated with these predictive methylations included markers of specific cell types of blood and brain, in particular, markers of bone marrow hematopoietic progenitors, and glial cells primarily the ependymal and Schwann cells of brain. The results of this study show that developmental methylation changes of the brain during fetal stages are maintained as an epigenetic memory in the blood in adult life. Thus, pig models may be harnessed to uncover potential roles of epigenetic memory in brain health and diseases.
