## Supplementary Table 2 for "Can blood at adult age predict epigenetic changes of the brain during fetal stages?"

### Sheet: Sheet2
Number of common methylation sites between fetal brain and adult blood found in CpG islands, shores and bridges.
Chr	Island/shore starts	Island/shore ends	Type	counts of BBMs in the island	Continuity of methylation bewteen island and shore
2	809081	865008	CpG Island	16
2	2169116	2171116	CpG shore	11
2	2169928	2170615	CpG Island	11	Methylation bridge (2:2169116-2171116_CpG shore)
2	67633625	67635625	CpG shore	1
2	109439067	109441067	CpG shore	3
2	119569841	119571841	CpG shore	13
2	143025551	143027551	CpG shore	2
2	143025974	143026522	CpG Island	2	Methylation bridge (2:143025551-143027551_CpG shore)
3	21591311	21593311	CpG shore	1
3	21593826	21595826	CpG shore	9
3	21604489	21606489	CpG shore	2
3	21607004	21609004	CpG shore	4
3	34416060	34418060	CpG shore	1
3	39033814	39035814	CpG shore	1
3	43748613	43750613	CpG shore	1
3	94278875	94280875	CpG shore	1
4	89010315	89014233	CpG Island	21
4	89025598	89027598	CpG shore	1
4	89026414	89028414	CpG shore	1	Methylation bridge (4:89025598-89027598_CpG shore)
4	89034357	89038315	CpG Island	10
4	89037515	89039515	CpG shore	38
4	89038315	89040315	CpG shore	29	Methylation bridge (4:89037515-89039515_CpG shore)
4	89039921	89041921	CpG shore	11	Methylation bridge (4:89038315-89040315_CpG shore)
4	89046361	89050144	CpG Island	33
4	89049478	89051478	CpG shore	12
4	89050144	89052144	CpG shore	71	Methylation bridge (4:89049478-89051478_CpG shore)
4	89051478	89051901	CpG Island	58	Methylation bridge (4:89050144-89052144_CpG shore)
4	89051901	89053901	CpG shore	86	Methylation bridge (4:89051478-89051901_CpG Island)
4	89063847	89065847	CpG shore	3
4	89070253	89074212	CpG Island	6
4	89082213	89086179	CpG Island	35
4	99284964	99286964	CpG shore	4
4	99286964	99287253	CpG Island	6
4	99287253	99289253	CpG shore	34	Methylation bridge (4:99286964-99287253_CpG Island)
4	99291213	99293213	CpG shore	2
4	99293850	99295850	CpG shore	11
4	99295856	99297856	CpG shore	7
4	99297856	99300112	CpG Island	74
4	99300112	99302112	CpG shore	14
4	99300354	99302354	CpG shore	13	Methylation bridge (4:99300112-99302112_CpG shore)
4	99302354	99302632	CpG Island	45
4	99302632	99304632	CpG shore	37	Methylation bridge (4:99302354-99302632_CpG Island)
4	99304508	99306508	CpG shore	21	Methylation bridge (4:99302632-99304632_CpG shore)
4	100424056	100426056	CpG shore	42
4	100426056	100426416	CpG Island	33
4	100426416	100428416	CpG shore	20	Methylation bridge (4:100426056-100426416_CpG Island)
4	100439798	100441798	CpG shore	9
4	100441798	100442008	CpG Island	1
4	100441981	100443981	CpG shore	147	Methylation bridge (4:100441798-100442008_CpG Island)
4	100442008	100444008	CpG shore	149	Methylation bridge (4:100441981-100443981_CpG shore)
4	100443981	100444218	CpG Island	22	Methylation bridge (4:100442008-100444008_CpG shore)
4	100444218	100446218	CpG shore	66	Methylation bridge (4:100443981-100444218_CpG Island)
4	100476437	100478437	CpG shore	65
4	100478437	100478900	CpG Island	7
4	100478900	100480900	CpG shore	91	Methylation bridge (4:100478437-100478900_CpG Island)
4	100479065	100481065	CpG shore	77	Methylation bridge (4:100478900-100480900_CpG shore)
4	100481065	100481435	CpG Island	52
4	100481435	100483435	CpG shore	19	Methylation bridge (4:100481065-100481435_CpG Island)
4	101191716	101193716	CpG shore	1
4	101233256	101235256	CpG shore	2
4	101278200	101280200	CpG shore	2
4	101281057	101283057	CpG shore	3
4	110422988	110424988	CpG shore	2
4	110425326	110427326	CpG shore	1
4	115190055	115192055	CpG shore	4
4	126159015	126161015	CpG shore	2
5	20736607	20738607	CpG shore	13
5	20738825	20740825	CpG shore	12
5	61077702	61079054	CpG Island	2
6	18660882	18662882	CpG shore	1
6	46785621	46786657	CpG Island	1
6	56387302	56389302	CpG shore	2
6	56464613	56466613	CpG shore	46
6	56466613	56467377	CpG Island	97
6	56467377	56469377	CpG shore	17	Methylation bridge (6:56466613-56467377_CpG Island)
6	58548514	58550514	CpG shore	9
6	58704064	58706064	CpG shore	13
6	58716946	58718946	CpG shore	2
6	58736559	58738559	CpG shore	5
6	58738559	58738848	CpG Island	7
6	58751463	58753463	CpG shore	2
6	58751982	58753982	CpG shore	37	Methylation bridge (6:58751463-58753463_CpG shore)
6	58753463	58753828	CpG Island	33	Methylation bridge (6:58751982-58753982_CpG shore)
6	58753828	58755828	CpG shore	2	Methylation bridge (6:58753463-58753828_CpG Island)
6	61652883	61654883	CpG shore	3
6	62301118	62303118	CpG shore	3
6	95596598	95598598	CpG shore	1
6	170819759	170821759	CpG shore	9
6	170821759	170821978	CpG Island	3
6	170821978	170823978	CpG shore	2	Methylation bridge (6:170821759-170821978_CpG Island)
7	21321029	21323029	CpG shore	1
7	21321872	21323872	CpG shore	4	Methylation bridge (7:21321029-21323029_CpG shore)
7	38264320	38266320	CpG shore	4
7	38266789	38268789	CpG shore	1
7	47086686	47088686	CpG shore	94
7	47088686	47088891	CpG Island	41
7	47088891	47090891	CpG shore	152	Methylation bridge (7:47088686-47088891_CpG Island)
7	47089870	47091870	CpG shore	89	Methylation bridge (7:47088891-47090891_CpG shore)
7	47091552	47093552	CpG shore	77	Methylation bridge (7:47089870-47091870_CpG shore)
7	47091870	47092075	CpG Island	44	Methylation bridge (7:47091552-47093552_CpG shore)
7	47092075	47094075	CpG shore	63	Methylation bridge (7:47091870-47092075_CpG Island)
7	47092500	47094500	CpG shore	66	Methylation bridge (7:47092075-47094075_CpG shore)
7	47093552	47093759	CpG Island	21	Methylation bridge (7:47092500-47094500_CpG shore)
7	47093759	47095759	CpG shore	68	Methylation bridge (7:47093552-47093759_CpG Island)
7	47095024	47097024	CpG shore	92	Methylation bridge (7:47093759-47095759_CpG shore)
7	47187964	47189964	CpG shore	29
7	121822215	121824215	CpG shore	30
7	121823438	121825438	CpG shore	13	Methylation bridge (7:121822215-121824215_CpG shore)
7	121829320	121831320	CpG shore	13
8	41401699	41403414	CpG Island	3
8	44079693	44080050	CpG Island	4
8	73137478	73137764	CpG Island	46
8	73137764	73139764	CpG shore	46	Methylation bridge (8:73137478-73137764_CpG Island)
9	4626069	4628069	CpG shore	14
9	4628349	4630349	CpG shore	9
9	4990100	4990486	CpG Island	8
9	9970915	9971209	CpG Island	4
9	51562437	51564437	CpG shore	3
9	52840952	52842827	CpG Island	143
9	61712698	61714698	CpG shore	3
10	13973556	13975556	CpG shore	5
10	13974819	13976819	CpG shore	8	Methylation bridge (10:13973556-13975556_CpG shore)
10	13975010	13977010	CpG shore	8	Methylation bridge (10:13974819-13976819_CpG shore)
10	13975556	13976218	CpG Island	3	Methylation bridge (10:13975010-13977010_CpG shore)
10	14000026	14002026	CpG shore	24
10	14001133	14001487	CpG Island	5	Methylation bridge (10:14000026-14002026_CpG shore)
10	14001204	14003204	CpG shore	24	Methylation bridge (10:14001133-14001487_CpG Island)
10	14001487	14003487	CpG shore	30	Methylation bridge (10:14001204-14003204_CpG shore)
10	14002407	14004407	CpG shore	10	Methylation bridge (10:14001487-14003487_CpG shore)
10	14002597	14004597	CpG shore	10	Methylation bridge (10:14002407-14004407_CpG shore)
10	14003204	14003869	CpG Island	10	Methylation bridge (10:14002597-14004597_CpG shore)
10	14004790	14006790	CpG shore	14	Methylation bridge (10:14003204-14003869_CpG Island)
10	14004978	14006978	CpG shore	27	Methylation bridge (10:14004790-14006790_CpG shore)
10	14005967	14007967	CpG shore	27	Methylation bridge (10:14004978-14006978_CpG shore)
10	14006249	14008249	CpG shore	27	Methylation bridge (10:14005967-14007967_CpG shore)
10	14006790	14007361	CpG Island	13	Methylation bridge (10:14006249-14008249_CpG shore)
10	14009544	14011544	CpG shore	5
10	14009737	14011737	CpG shore	5	Methylation bridge (10:14009544-14011544_CpG shore)
10	14010721	14012721	CpG shore	5	Methylation bridge (10:14009737-14011737_CpG shore)
10	14011008	14013008	CpG shore	5	Methylation bridge (10:14010721-14012721_CpG shore)
10	14013096	14015096	CpG shore	32
10	14013385	14015385	CpG shore	32	Methylation bridge (10:14013096-14015096_CpG shore)
10	14013920	14014491	CpG Island	9	Methylation bridge (10:14013385-14015385_CpG shore)
10	14014295	14016295	CpG shore	32	Methylation bridge (10:14013920-14014491_CpG Island)
10	14014491	14016491	CpG shore	23	Methylation bridge (10:14014295-14016295_CpG shore)
10	19250639	19252639	CpG shore	69
10	19252639	19252928	CpG Island	17
10	19252928	19254928	CpG shore	39	Methylation bridge (10:19252639-19252928_CpG Island)
10	19258237	19260237	CpG shore	164
10	19260237	19260438	CpG Island	30
10	19260438	19262438	CpG shore	1	Methylation bridge (10:19260237-19260438_CpG Island)
10	24929375	24931375	CpG shore	16
10	24931837	24933837	CpG shore	21
10	25025993	25027993	CpG shore	8
10	25027993	25028354	CpG Island	64
10	25028354	25030354	CpG shore	70	Methylation bridge (10:25027993-25028354_CpG Island)
10	35621715	35623715	CpG shore	19
10	35623715	35623934	CpG Island	43
10	35623934	35625934	CpG shore	107	Methylation bridge (10:35623715-35623934_CpG Island)
10	39875244	39875701	CpG Island	83
10	39875701	39877701	CpG shore	17	Methylation bridge (10:39875244-39875701_CpG Island)
10	43944786	43946786	CpG shore	1
11	22665082	22667082	CpG shore	2
11	65011728	65012243	CpG Island	13
12	102978	104978	CpG shore	1
12	17863403	17865403	CpG shore	1
12	17920192	17922192	CpG shore	20
12	17922748	17924748	CpG shore	11
12	19681464	19683464	CpG shore	1
12	19699244	19701244	CpG shore	5
12	26566038	26568038	CpG shore	2
12	58561640	58563640	CpG shore	14
12	58563640	58563865	CpG Island	26
12	58563865	58565865	CpG shore	30	Methylation bridge (12:58563640-58563865_CpG Island)
12	58563923	58565923	CpG shore	30	Methylation bridge (12:58563865-58565865_CpG shore)
12	58564734	58566734	CpG shore	21	Methylation bridge (12:58563923-58565923_CpG shore)
12	58566190	58568190	CpG shore	15	Methylation bridge (12:58564734-58566734_CpG shore)
12	58566959	58568959	CpG shore	69	Methylation bridge (12:58566190-58568190_CpG shore)
12	58567010	58569010	CpG shore	69	Methylation bridge (12:58566959-58568959_CpG shore)
12	58567822	58569822	CpG shore	107	Methylation bridge (12:58567010-58569010_CpG shore)
12	58569010	58569277	CpG Island	20	Methylation bridge (12:58567822-58569822_CpG shore)
12	58569277	58571277	CpG shore	34	Methylation bridge (12:58569010-58569277_CpG Island)
12	58570047	58572047	CpG shore	16	Methylation bridge (12:58569277-58571277_CpG shore)
12	58570104	58572104	CpG shore	16	Methylation bridge (12:58570047-58572047_CpG shore)
12	58570915	58572915	CpG shore	14	Methylation bridge (12:58570104-58572104_CpG shore)
12	61594060	61596060	CpG shore	147
12	61596060	61596407	CpG Island	5
12	61596407	61598407	CpG shore	50	Methylation bridge (12:61596060-61596407_CpG Island)
13	49247459	49249459	CpG shore	2
13	79842466	79844466	CpG shore	41
13	79859730	79861730	CpG shore	13
13	79876851	79878851	CpG shore	8
13	79879867	79881867	CpG shore	2
13	183631522	183633522	CpG shore	1
14	10482	12482	CpG shore	48
14	12482	12795	CpG Island	42
14	12795	14795	CpG shore	48	Methylation bridge (14:12482-12795_CpG Island)
14	21818	23818	CpG shore	75
14	24236	26236	CpG shore	43
14	5937377	5939377	CpG shore	35
14	5938217	5940217	CpG shore	5	Methylation bridge (14:5937377-5939377_CpG shore)
14	5939695	5941695	CpG shore	48	Methylation bridge (14:5938217-5940217_CpG shore)
14	5940217	5940443	CpG Island	3	Methylation bridge (14:5939695-5941695_CpG shore)
14	5940443	5942443	CpG shore	42	Methylation bridge (14:5940217-5940443_CpG Island)
14	6001658	6003658	CpG shore	4
14	6002413	6004413	CpG shore	4	Methylation bridge (14:6001658-6003658_CpG shore)
14	6027024	6029024	CpG shore	3
14	6058161	6060161	CpG shore	4
14	6058902	6060902	CpG shore	4	Methylation bridge (14:6058161-6060161_CpG shore)
14	6125572	6127572	CpG shore	43
14	6127778	6129778	CpG shore	17
14	6134006	6136006	CpG shore	71
14	7259403	7261403	CpG shore	33
14	7345995	7347995	CpG shore	27
14	7347995	7348317	CpG Island	32
14	7348317	7350317	CpG shore	37	Methylation bridge (14:7347995-7348317_CpG Island)
14	7356433	7358433	CpG shore	40
14	7358433	7358772	CpG Island	73
14	7358772	7360772	CpG shore	110	Methylation bridge (14:7358433-7358772_CpG Island)
14	51662816	51664816	CpG shore	10
14	51664816	51667258	CpG Island	173
14	51665731	51667731	CpG shore	134	Methylation bridge (14:51664816-51667258_CpG Island)
14	51667258	51669258	CpG shore	51	Methylation bridge (14:51665731-51667731_CpG shore)
14	51667731	51667954	CpG Island	40	Methylation bridge (14:51667258-51669258_CpG shore)
14	51667954	51669954	CpG shore	9	Methylation bridge (14:51667731-51667954_CpG Island)
14	51704840	51706840	CpG shore	13
14	51705540	51706149	CpG Island	13	Methylation bridge (14:51704840-51706840_CpG shore)
14	51706840	51732873	CpG Island	5	Methylation bridge (14:51705540-51706149_CpG Island)
14	60716161	60721615	CpG Island	32
14	99930152	99932152	CpG shore	2
14	141605547	141607547	CpG shore	1
15	16040138	16040356	CpG Island	2
15	16040356	16042356	CpG shore	3	Methylation bridge (15:16040138-16040356_CpG Island)
15	38131805	38133805	CpG shore	26
15	38133116	38135116	CpG shore	84	Methylation bridge (15:38131805-38133805_CpG shore)
15	38133805	38134060	CpG Island	38	Methylation bridge (15:38133116-38135116_CpG shore)
15	38134060	38136060	CpG shore	22	Methylation bridge (15:38133805-38134060_CpG Island)
15	92792901	92794901	CpG shore	1
15	135129836	135131836	CpG shore	1
16	27679279	27681279	CpG shore	2
16	27681757	27683757	CpG shore	2
16	27694602	27695080	CpG Island	21
16	27760380	27762380	CpG shore	1
16	27762858	27764858	CpG shore	9
16	27775348	27777348	CpG shore	16
16	39956156	39958156	CpG shore	4
17	8657575	8659575	CpG shore	2
17	53245355	53270037	CpG Island	80
18	49833	51833	CpG shore	17
18	2204920	2206920	CpG shore	1
